# Trait-based paleontological niche prediction demonstrates deep time parallel ecological occupation in specialized ant predators

**DOI:** 10.1101/2022.06.09.495514

**Authors:** Christine E. Sosiak, Tyler Janovitz, Vincent Perrichot, John Paul Timonera, Phillip Barden

## Abstract

Understanding the paleoecology of species is fundamental to reconstructions of paleoecological communities, analyses of changing paleoenvironments, and the evolutionary history of many lineages. One method of establishing paleoecology is through comparing the morphology of extant analogs to extinct species; this method has been applied to many vertebrate groups using predictive linear models, but has been rarely applied using invertebrate taxa or non-linear frameworks. The ant fossil record, which frequently preserves specimens in three-dimensional fidelity, chronicles putative faunal turnover during the Late Cretaceous and into Cenozoic. The earliest fossil species comprise enigmatic stem-groups that underwent extinction concomitant with crown ant diversification. Here, we apply a wide-ranging extant ecomorphological dataset to demonstrate the utility of Random Forest machine learning classification in predicting the ecology of stem-group “hell ants”. We reconstruct a predicted ecomorphological assemblage of this phenotypically aberrant group of extinct ants, and compare predicted hell ant ecologies to the ecological occupations of their closest living analogs, lineages of solitary predators with highly specialized mandibular morphology. In contrast to previous hypotheses, we find that hell ants were primarily leaf litter or ground-nesting and foraging taxa, and that the ecological breadth of this unusual lineage mirrored that of living groups. Results suggest ecological coherence between the Mesozoic and modern communities, even as the earliest occupants of predatory niches were phylogenetically and morphologically distinct.
