## Supplementary Data: Fossil Morphometrics for "Trait-based paleontological niche prediction demonstrates deep time parallel ecological occupation in specialized ant predators"

### Sheet: raw functional 
specimen_code	species	head_width	head_length	webers_length	procoxal_length	eye_length	mesosoma_height	mandible_length_profile	eye_height_total	eye_height_dorsal	eye_height_ventral	eye_length_total	eye_length_anterior	eye_length_posterior	mandible_length_face	metafemur_length	scape_length	pronotal_width
BALTJ_025	Ceratomyrmex_planus			1.0198	0.4744	0.1498	0.3307	0.7216	0.61	0.1962	0.4176	0.5172	0.2748	0.2741		1.1545	0.5011
BALTJ_016	Ceratomyrmex_ellenbergeri			2.0613	0.9056	0.3827	0.4785	2.2765	1.1974	0.1862	1.0274	0.7347	0.2181	0.5249		2.3006	1.0595
BALTJ_027	Ceratomyrmex_ellenbergeri	0.5702		1.3732	0.5396	0.2644	0.3768	1.4682	0.743	0.2094	0.5354	0.6917	0.2589	0.4322		1.425	0.642	0.4983
BALTJ_029	Ceratomyrmex_ellenbergeri			1.7034	0.7511	0.2728	0.5492	1.7939	1.1359	0.3701	0.7496	0.814	0.1647	0.6451		1.6923	0.8148
BALTJ_043	Protoceratomyrmex_revelatus			1.6171	0.622	0.2157	0.4998	0.703	0.9793	0.2197	0.7605	0.4794	0.2482	0.2351		1.3586	0.8014	0.6712
BALTJ_050	Linguamyrmex_sp5			2.2857	0.9021	0.4954	0.8779	2.4396	1.4542	0.3765	1.0697	0.9521	0.3838	0.5654		2.1901	1.5961
BALTJ_031	Linguamyrmex_sp4			2.3451	0.867	0.4724	0.8056	1.8267	1.3876	0.3938	0.9894	0.963	0.3815	0.5745		2.0803	1.2709
BALTJ_030	Linguamyrmex_brevicornis			1.5617	0.466	0.2187	0.512	0.8558	0.8801	0.296	0.5832	0.5664	0.31	0.2519		1.2571	0.8301
BALTJ_059	Linguamyrmex_sp2			1.7187	0.6023	0.3749	0.5877	1.3137	1.057	0.2979	0.7545	0.7952	0.3022	0.4928		1.5587	0.9055
BALTJ_056	Linguamyrmex_sp1			2.2842	0.8488	0.5284	0.6977	1.9491	1.3876	0.3177	1.0662	0.8928	0.3432	0.5512		2.2547	1.2049
BALTJ_022	Haidomyrmex_sp3	0.5856		1.3583	0.4351	0.2243	0.4766	0.6996	0.6606	0.1804	0.4803	0.656	0.2452	0.4117		0.9324	0.2667	0.4159
BALTJ_017	Haidomyrmex_sp5			1.734	0.7393	0.3579	0.5954	1.0114	0.697	0.2128	0.4787	0.7192	0.2034	0.5182		1.1708	0.5388
BALTJ_009	Haidomyrmex_sp5			1.7935	0.663	0.3594	0.4557	0.9958	0.7294	0.1722	0.5735	0.7642	0.1799	0.5949		1.3986	0.5795
BALTJ_066	Haidomyrmex_sp5			1.7867	0.6606	0.3196	0.5819	0.8275	0.8665	0.2728	0.5877	0.6827	0.1896	0.4961		1.091	0.554
BALTJ_007	Haidomyrmex_sp5			1.7819	0.5857	0.39	0.633	0.939	1.1015	0.413	0.6675	0.6894	0.2175	0.4817		1.5167	0.5522	0.5929
BALTJ_004	Haidomyrmex_scimitarus			2.724	1.0431	0.5009	0.7421	1.8524	1.3255	0.2296	1.1113	0.9781	0.4091	0.5777		2.5548	1.0959
BALTJ_011	Haidomyrmex_sp5			1.6617	0.5922	0.2208	0.423	0.6907	0.8505	0.2618	0.5918	0.5883	0.2217	0.3646		0.9297	0.4392
BALTJ_003	Haidomyrmex_sp4			2.9928	1.1563	0.4941	0.7984	1.6581	1.3527	0.3038	1.0371	1.0618	0.264	0.8097		2.3695	0.8873
BALTJ_010	Haidomyrmex_indet1			1.4392	0.5556	0.2734	0.405	0.6377	0.6173	0.2422	0.3687	0.5087	0.1233	0.3752		1.0171	0.4443
BALTJ_065	Haidomyrmex_indet2			1.9101	0.8793	0.3629	0.615	0.9043	1.0366	0.3619	0.667	0.9066	0.3522	0.5599		1.4517	0.6084
BuPH-1	Linguamyrmex_vladi	0.854	1.112	1.65	0.637	0.286	0.493	1.13	1.03	0.377	0.627	0.692	0.305	0.399	0.789	1.735	0.92	0.55
Bu-FB80	Haidomyrmex_scimitarus	1.06	1.305	2.92	1.166	0.459	0.821	1.654	1.438	0.327	1.107	0.893	0.381	0.512	1.087	1.95	0.9	0.72
DR-14-1021	Pseudomyrmex_macrops	0.712	0.92	1.195	0.401	0.589	0.444	0.225	0.609	0.189	0.42	0.874	0.377	0.492	0.338	0.706	0.397	0.49
IGR.BU-003	Dhagnathos_autokrator	1.97	1.59	3.77	1.43	1.23	1.4	1.97	2.5	1.23	1.65	2.58	0.71	0.65	1.97	2.85	1.16	1.3

### Sheet: raw homologous
specimen_code	species	head_width	head_length	webers_length	procoxal_length	eye_length	mesosoma_height	mandible_length_profile	eye_height_total	eye_height_dorsal	eye_height_ventral	eye_length_total	eye_length_anterior	eye_length_posterior	mandible_length_face	metafemur_length	scape_length	pronotal_width
BALTJ_025	Ceratomyrmex_planus			1.0198	0.4744	0.1498	0.3307	0.7216	0.4952	0.2654	0.2337	0.4099	0.4023	0.0195		1.1545	0.5011
BALTJ_016	Ceratomyrmex_ellenbergeri			2.0613	0.9056	0.3827	0.4785	2.2765	0.7051	0.2147	0.4944	0.9614	0.916	0.0492		2.3006	1.0595
BALTJ_027	Ceratomyrmex_ellenbergeri	0.5702		1.3732	0.5396	0.2644	0.3768	1.4682	0.6409	0.2399	0.3949	0.6318	0.4322	0.1886		1.425	0.642	0.4983
BALTJ_029	Ceratomyrmex_ellenbergeri			1.7034	0.7511	0.2728	0.5492	1.7939	0.8231	0.187	0.6361	0.8662	0.618	0.2526		1.6923	0.8148
BALTJ_043	Protoceratomyrmex_revelatus			1.6171	0.622	0.2157	0.4998	0.703	0.5307	0.1502	0.3697	0.6655	0.6561	0.0207		1.3586	0.8014	0.6712
BALTJ_050	Linguamyrmex_sp5			2.2857	0.9021	0.4954	0.8779	2.4396	0.9721	0.3174	0.6481	1.1361	1.0121	0.093		2.1901	1.5961
BALTJ_031	Linguamyrmex_sp4			2.3451	0.867	0.4724	0.8056	1.8267	0.9145	0.3204	0.5966	1.1414	0.945	0.1984		2.0803	1.2709
BALTJ_030	Linguamyrmex_brevicornis			1.5617	0.466	0.2187	0.512	0.8558	0.6596	0.2727	0.3858	0.5915	0.548	0.0499		1.2571	0.8301
BALTJ_059	Linguamyrmex_sp2			1.7187	0.6023	0.3749	0.5877	1.3137	0.8191	0.2884	0.5328	0.8189	0.6796	0.1343		1.5587	0.9055
BALTJ_056	Linguamyrmex_sp1			2.2842	0.8488	0.5284	0.6977	1.9491	0.8385	0.2262	0.6233	1.1535	1.0101	0.1381		2.2547	1.2049
BALTJ_022	Haidomyrmex_sp3	0.5856		1.3583	0.4351	0.2243	0.4766	0.6996	0.6445	0.1775	0.4722	0.4464	0.3465	0.0948		0.9324	0.2667	0.4159
BALTJ_017	Haidomyrmex_sp5			1.734	0.7393	0.3579	0.5954	1.0114	0.735	0.1951	0.53	0.509	0.2799	0.2208		1.1708	0.5388
BALTJ_009	Haidomyrmex_sp5			1.7935	0.663	0.3594	0.4557	0.9958	0.8331	0.2639	0.5709	0.5746	0.4565	0.1074		1.3986	0.5795
BALTJ_066	Haidomyrmex_sp5			1.7867	0.6606	0.3196	0.5819	0.8275	0.6676	0.1701	0.5021	0.7642	0.4975	0.2171		1.091	0.554
BALTJ_007	Haidomyrmex_sp5			1.7819	0.5857	0.39	0.633	0.939	0.6709	0.1798	0.4823	0.9293	0.6209	0.3027		1.5167	0.5522	0.5929
BALTJ_004	Haidomyrmex_scimitarus			2.724	1.0431	0.5009	0.7421	1.8524	1.0212	0.3816	0.6407	1.0007	1.004	0.0184		2.5548	1.0959
BALTJ_011	Haidomyrmex_sp5			1.6617	0.5922	0.2208	0.423	0.6907	0.6032	0.245	0.3586	0.632	0.5667	0.0741		0.9297	0.4392
BALTJ_003	Haidomyrmex_sp4			2.9928	1.1563	0.4941	0.7984	1.6581	1.0626	0.2488	0.8158	1.0238	0.9361	0.0842		2.3695	0.8873
BALTJ_010	Haidomyrmex_indet1			1.4392	0.5556	0.2734	0.405	0.6377	0.4958	0.1572	0.3416	0.5098	0.3188	0.1999		1.0171	0.4443
BALTJ_065	Haidomyrmex_indet2			1.9101	0.8793	0.3629	0.615	0.9043	0.7889	0.2642	0.5257	0.9146	0.5718	0.3405		1.4517	0.6084
BuPH-1	Linguamyrmex_vladi	0.854	1.112	1.65	0.637	0.286	0.493	1.13	0.703	0.28	0.421	0.844	0.592	0.238	0.789	1.735	0.92	0.55
Bu-FB80	Haidomyrmex_scimitarus	1.06	1.305	2.92	1.166	0.459	0.821	1.654	0.904	0.337	0.557	1.207	1.038	0.212	1.087	1.95	0.9	0.72
DR-14-1021	Pseudomyrmex_macrops	0.712	0.92	1.195	0.401	0.589	0.444	0.225							0.338	0.706	0.397	0.49
IGR.BU-003	Dhagnathos_autokrator	1.97	1.59	3.77	1.43	1.23	1.4	1.97	1.35	0.8	0.6	1.79	1.42	0.52	1.97	2.85	1.16	1.3

### Sheet: ratio functional
specimen_code	species	head_shape	procoxal_ratio	eye_head_size	thorax_shape	pronotal_shape	mandible_curvature	mandible_head_length	eye_dorsoventral	eye_anteroposterior	scape_proportion	metafemur_proportion	mesosoma_shape
BALTJ_025	Ceratomyrmex_planus		0.465189	0.245574				1.18295	0.321639	0.531323	0.821475	1.13208	0.324279
BALTJ_016	Ceratomyrmex_ellenbergeri		0.439334	0.319609				1.9012	0.155504	0.296856	0.884834	1.11609	0.232135
BALTJ_027	Ceratomyrmex_ellenbergeri	0.767429	0.392951	0.355855	0.362875	1.32245		1.97604	0.28183	0.374295	0.864065	1.03772	0.274396
BALTJ_029	Ceratomyrmex_ellenbergeri		0.440942	0.240162				1.57928	0.325821	0.202334	0.717317	0.993484	0.322414
BALTJ_043	Protoceratomyrmex_revelatus		0.384639	0.220259	0.415064	1.34294		0.71786	0.224344	0.51773	0.81834	0.840146	0.309072
BALTJ_050	Linguamyrmex_sp5		0.394671	0.340668				1.67762	0.258905	0.403109	1.09758	0.958175	0.384084
BALTJ_031	Linguamyrmex_sp4		0.369707	0.340444				1.31645	0.283799	0.396158	0.915898	0.887084	0.343525
BALTJ_030	Linguamyrmex_brevicornis		0.298393	0.248494				0.97239	0.336325	0.547316	0.943188	0.804956	0.327848
BALTJ_059	Linguamyrmex_sp2		0.350439	0.354683				1.24286	0.281835	0.38003	0.85667	0.906906	0.341944
BALTJ_056	Linguamyrmex_sp1		0.371596	0.380801				1.40466	0.228956	0.384409	0.868334	0.987085	0.305446
BALTJ_022	Haidomyrmex_sp3	0.886467	0.320327	0.33954	0.306192	0.87264		1.05904	0.273085	0.37378	0.403724	0.686446	0.35088
BALTJ_017	Haidomyrmex_sp5		0.426355	0.513486				1.45108	0.305308	0.282814	0.773027	0.675202	0.343368
BALTJ_009	Haidomyrmex_sp5		0.369668	0.492734				1.36523	0.236084	0.23541	0.794489	0.779816	0.254084
BALTJ_066	Haidomyrmex_sp5		0.369732	0.36884				0.954991	0.31483	0.277721	0.639354	0.610623	0.325684
BALTJ_007	Haidomyrmex_sp5		0.328694	0.354063	0.332735	0.936651		0.852474	0.374943	0.315492	0.501316	0.85117	0.355239
BALTJ_004	Haidomyrmex_scimitarus		0.38293	0.377895				1.39751	0.173218	0.41826	0.826782	0.937885	0.27243
BALTJ_011	Haidomyrmex_sp5		0.356382	0.259612				0.812111	0.307819	0.376849	0.516402	0.559487	0.254559
BALTJ_003	Haidomyrmex_sp4		0.386361	0.365269				1.22577	0.224588	0.248634	0.655947	0.791733	0.266774
BALTJ_010	Haidomyrmex_indet1		0.386048	0.442896				1.03305	0.392354	0.242383	0.719747	0.706712	0.281406
BALTJ_065	Haidomyrmex_indet2		0.460342	0.350087				0.872371	0.349122	0.388484	0.586919	0.760013	0.321973
BuPH-1	Linguamyrmex_vladi	0.767986	0.386061	0.257194	0.333333	1.11562	1.43219	1.01619	0.366019	0.440751	0.827338	1.05152	0.298788
Bu-FB80	Haidomyrmex_scimitarus	0.812261	0.399315	0.351724	0.246575	0.876979	1.52162	1.26743	0.227399	0.426652	0.689655	0.667808	0.281164
DR-14-1021	Pseudomyrmex_macrops	0.773913	0.335565	0.640217	0.410042	1.1036	0.66568	0.244565	0.310345	0.43135	0.431522	0.590795	0.371548
IGR.BU-003	Dhagnathos_autokrator	1.23899	0.37931	0.773585	0.344828	0.928571	1	1.23899	0.492	0.275194	0.72956	0.755968	0.371353

### Sheet: ratio homologous
specimen_code	species	head_shape	procoxal_ratio	eye_head_size	thorax_shape	pronotal_shape	mandible_curvature	mandible_head_length	eye_dorsoventral	eye_anteroposterior	scape_proportion	metafemur_proportion	mesosoma_shape
BALTJ_025	Ceratomyrmex_planus		0.465189	0.245574				1.18295	0.535945	0.981459	0.821475	1.13208	0.324279
BALTJ_016	Ceratomyrmex_ellenbergeri		0.439334	0.319609				1.9012	0.304496	0.952777	0.884834	1.11609	0.232135
BALTJ_027	Ceratomyrmex_ellenbergeri	0.767429	0.392951	0.355855	0.362875	1.32245		1.97604	0.374317	0.684077	0.864065	1.03772	0.274396
BALTJ_029	Ceratomyrmex_ellenbergeri		0.440942	0.240162				1.57928	0.22719	0.713461	0.717317	0.993484	0.322414
BALTJ_043	Protoceratomyrmex_revelatus		0.384639	0.220259	0.415064	1.34294		0.71786	0.283022	0.985875	0.81834	0.840146	0.309072
BALTJ_050	Linguamyrmex_sp5		0.394671	0.340668				1.67762	0.32651	0.890855	1.09758	0.958175	0.384084
BALTJ_031	Linguamyrmex_sp4		0.369707	0.340444				1.31645	0.350355	0.827931	0.915898	0.887084	0.343525
BALTJ_030	Linguamyrmex_brevicornis		0.298393	0.248494				0.97239	0.413432	0.926458	0.943188	0.804956	0.327848
BALTJ_059	Linguamyrmex_sp2		0.350439	0.354683				1.24286	0.352094	0.829894	0.85667	0.906906	0.341944
BALTJ_056	Linguamyrmex_sp1		0.371596	0.380801				1.40466	0.269767	0.875683	0.868334	0.987085	0.305446
BALTJ_022	Haidomyrmex_sp3	0.886467	0.320327	0.33954	0.306192	0.87264		1.05904	0.275407	0.77621	0.403724	0.686446	0.35088
BALTJ_017	Haidomyrmex_sp5		0.426355	0.513486				1.45108	0.265442	0.549902	0.773027	0.675202	0.343368
BALTJ_009	Haidomyrmex_sp5		0.369668	0.492734				1.36523	0.316769	0.794466	0.794489	0.779816	0.254084
BALTJ_066	Haidomyrmex_sp5		0.369732	0.36884				0.954991	0.254793	0.651008	0.639354	0.610623	0.325684
BALTJ_007	Haidomyrmex_sp5		0.328694	0.354063	0.332735	0.936651		0.852474	0.267998	0.668137	0.501316	0.85117	0.355239
BALTJ_004	Haidomyrmex_scimitarus		0.38293	0.377895				1.39751	0.373678	1.0033	0.826782	0.937885	0.27243
BALTJ_011	Haidomyrmex_sp5		0.356382	0.259612				0.812111	0.406167	0.896677	0.516402	0.559487	0.254559
BALTJ_003	Haidomyrmex_sp4		0.386361	0.365269				1.22577	0.234143	0.914339	0.655947	0.791733	0.266774
BALTJ_010	Haidomyrmex_indet1		0.386048	0.442896				1.03305	0.317063	0.625343	0.719747	0.706712	0.281406
BALTJ_065	Haidomyrmex_indet2		0.460342	0.350087				0.872371	0.334897	0.625191	0.586919	0.760013	0.321973
BuPH-1	Linguamyrmex_vladi	0.767986	0.386061	0.257194	0.333333	1.11562	1.43219	1.01619	0.398293	0.701422	0.827338	1.05152	0.298788
Bu-FB80	Haidomyrmex_scimitarus	0.812261	0.399315	0.351724	0.246575	0.876979	1.52162	1.26743	0.372788	0.859983	0.689655	0.667808	0.281164
DR-14-1021	Pseudomyrmex_macrops	0.773913	0.335565	0.640217	0.410042	1.1036	0.66568	0.244565	0.310345	0.43135	0.431522	0.590795	0.371548
IGR.BU-003	Dhagnathos_autokrator	1.23899	0.37931	0.773585	0.344828	0.928571	1	1.23899	0.592593	0.793296	0.72956	0.755968	0.371353
